# Glycosylphosphatidylinositol-anchoring is required for the proper transport and glycosylation of classical arabinogalactan protein precursor in tobacco BY-2 cells

**DOI:** 10.1101/2020.10.19.346049

**Authors:** Daiki Nagasato, Yuto Sugita, Yuhei Tsuno, Rutsuko Tanaka, Maki Fukuda, Ken Matsuoka

**Affiliations:** Graduate School of Bioresource and Bioenvironmental Science, Kyushu University, Fukuoka, Japan; Chikushigaoka High School, Fukuoka, Japan; School of Agriculture, Kyushu University, Fukuoka, Japan; Faculty of Agriculture, Kyushu University, Fukuoka, Japan

**Keywords:** AGP, arabinogalactan protein, GPI anchoring, transport pathway, glycan structure

## Abstract

Arabinogalactan proteins (AGPs) are extracellular proteoglycans with many O-linked glycan chains. Precursors to many AGPs contain a C-terminal signal for the addition of a glycosylphosphatidylinositol (GPI)-anchor, but the role of this modification has not been elucidated. NtAGP1, a tobacco precursor to AGP, comprises a signal peptide, an AGP-coding region, and a GPI-anchoring signal, and it is classified as a member of the classical AGP family. Using green fluorescent protein (GFP) and sweet potato sporamin (SPO) as tags and tobacco BY-2 cells as the host, we analysed the transport and modification of NtAGP1. The fusion protein of GFP or SPO and NtAGP1 expressed in BY-2 cells migrated as a large smear on SDS-polyacrylamide gel. A confocal microscopic analysis indicated that the GFP and NtAGP1 fusion protein localized to the plasma membrane (PM) and intracellular structures. Fractionation studies of microsomes indicated that most of the fusion protein of SPO and NtAGP1 (SPO-AGP) localized to the PM. In contrast, the expression of mutants without a GPI-anchoring signal yielded several forms. The largest forms migrating as large smears on the gel were secreted into the culture medium, whereas other forms were recovered in the endomembrane organelles. A comparison of the glycan structures of the microsomal SPO-AGP and the secreted mutant SPO-AGP without a GPI-anchoring signal using antibodies against AGP glycan epitopes indicated that the glycan structures of these proteins differ. These observations indicate that a GPI-anchoring signal is required for both the proper transport and glycosylation of the AGP precursor.
