## Supplemental tables 1 to 4 for "Glycosylphosphatidylinositol-anchoring is required for the proper transport and glycosylation of classical arabinogalactan protein precursor in tobacco BY-2 cells"

### Sheet: Supplemental table S1
Supplemental table S1. Expression of NtAGP1 encoding BP532807.1 and other related AGPs during the growth of tobacco BY-2 cells
Data were selected from the original data reported in Matsuoka et al., 2004.
	BY-2 growth
Accession, Clone ID	Lag average (n=3)	Log average (n=3)	Stationary average (n=3)
BP532807.1, BY28237	13.875	18.344	6.83
BP530129.1, BY21114	11.813	15.675	6.389
BP531493.1, BY25009	11.717	16.595	7.419
BP530720.1, BY22361	9.036	10.956	5.399
BP128955.1, BY770	20.638	33.978	9.761
Average of whole spot intensities	6.58019	6.86762	6.10077
Median of whole spot intensities	1.1465	1.139	1.175

### Sheet: Supplemental table S2
Supplemental table S2. Tobacco EST clones similar with NtAGP1 cDNA BP532807.1
Either E value is zero or >93 % identity in over 200 base sequence
Accession	Description	Max Score	Total Score	Query Cover	E value	Per. Ident	Acc. Len	BioSample	Description of BioSample-1	Description of BioSample-2	Description of BioSample-3
BP532807.1	BP532807 MAT005 Nicotiana tabacum cDNA clone BY28237, mRNA sequence	889	889	1	0	1	538	SAMN00175613	cultivar Bright Yellow No.2	cell line BY-2	mRNA obtained from hormone treated BY-2 cells
FS409194.1	FS409194 normalized full-length tobacco cDNA library Nicotiana tabacum cDNA clone TBK02GR0023_4_A04 5', mRNA sequence	878	878	1	0	0.9958	621	SAMN00167956	tissue mixture of leaves, apical buds, roots	development stage mixture of 11 days after transplanting, 24 days to 48 days after transplanting
FS403203.1	FS403203 normalized full-length tobacco cDNA library Nicotiana tabacum cDNA clone TBK02GR0007_2_G08 5', mRNA sequence	878	878	1	0	0.9958	664	SAMN00167956	tissue mixture of leaves, apical buds, roots	development stage mixture of 11 days after transplanting, 24 days to 48 days after transplanting
FS436482.1	FS436482 normalized full-length tobacco cDNA library Nicotiana tabacum cDNA clone TBK02GR0098_4_F12 5', mRNA sequence	878	878	1	0	0.9958	567	SAMN00167956	tissue mixture of leaves, apical buds, roots	development stage mixture of 11 days after transplanting, 24 days to 48 days after transplanting
FG624865.1	TOBESTR042B02 TOBEST cDNA library 1 Nicotiana tabacum cDNA 5', mRNA sequence	878	878	1	0	0.9958	648	SAMN00165905	cultivar Petit Havana SR1	development stage flower developmental stages 1 to 11
FS411066.1	FS411066 normalized full-length tobacco cDNA library Nicotiana tabacum cDNA clone TBK02GR0028_4_E10 5', mRNA sequence	872	872	1	0	0.9938	592	SAMN00167956	tissue mixture of leaves, apical buds, roots	development stage mixture of 11 days after transplanting, 24 days to 48 days after transplanting	tissue stigmas/styles
BP530129.1	BP530129 MAT005 Nicotiana tabacum cDNA clone BY21114, mRNA sequence	872	872	1	0	0.9938	677	SAMN00175613	cultivar Bright Yellow No.2	cell line BY-2	mRNA obtained from hormone treated BY-2 cells
HO845714.1	NTEC-EST-0611 Tobacco egg cell cDNA library Nicotiana tabacum cDNA 5', mRNA sequence	872	872	1	0	0.9938	659	SAMN00169804	cultivar SR1	cell type female gamete	development stage Before fertilization
HO843471.1	NT2C-EST-0517 Tobacco two-celled proembryo cDNA library Nicotiana tabacum cDNA 5', mRNA sequence	872	872	1	0	0.9938	665	SAMN00169805	cultivar SR1	cell type two-celled proembryo	development stage after first zygote division
HO846873.1	NTEC-EST-1770 Tobacco egg cell cDNA library Nicotiana tabacum cDNA 5', mRNA sequence	867	867	1	0	0.9917	595	SAMN00169804	cultivar SR1	cell type female gamete	development stage Before fertilization
JZ875372.1	T-XII-F2 SSH cDNA library from roots of Cd-exposed tobacco expressing 35S::AtHMA4 Nicotiana tabacum cDNA clone T-XII-F2, mRNA sequence	835	835	0.93	0	1	617	SAMN03787813	cultivar SR1	cell type female gamete	development stage Before fertilization
FS380210.1	FS380210 normalized full-length tobacco cDNA library Nicotiana tabacum cDNA clone TBK01A01NGRL0021_4_D08 5', mRNA sequence	767	767	0.86	0	1	470	SAMN00167956		tissue mixture of leaves, apical buds, roots	development stage mixture of 11 days after transplanting, 24 days to 48 days after transplanting
FG627647.1	TOBESTR074G06 TOBEST cDNA library 1 Nicotiana tabacum cDNA 5', mRNA sequence	765	765	0.89	0	0.9883	472	SAMN00165905	cultivar Petit Havana SR1	development stage flower developmental stages 1 to 11
FG628640.1	TOBESTR086H06 TOBEST cDNA library 1 Nicotiana tabacum cDNA 5', mRNA sequence	745	745	0.92	0	0.9688	467	SAMN00165905	cultivar Petit Havana SR1	development stage flower developmental stages 1 to 11
FS377515.1	FS377515 normalized full-length tobacco cDNA library Nicotiana tabacum cDNA clone TBK01A01NGRL0013_4_F03 5', mRNA sequence	732	732	0.86	0	0.9855	470	SAMN00167956	tissue mixture of leaves, apical buds, roots	development stage mixture of 11 days after transplanting, 24 days to 48 days after transplanting
FS403306.1	FS403306 normalized full-length tobacco cDNA library Nicotiana tabacum cDNA clone TBK02GR0007_3_H09 5', mRNA sequence	726	726	1	0	0.9397	626	SAMN00167956	tissue mixture of leaves, apical buds, roots	development stage mixture of 11 days after transplanting, 24 days to 48 days after transplanting
FS408407.1	FS408407 normalized full-length tobacco cDNA library Nicotiana tabacum cDNA clone TBK02GR0021_3_B10 5', mRNA sequence	726	726	1	0	0.9397	670	SAMN00167956	tissue mixture of leaves, apical buds, roots	development stage mixture of 11 days after transplanting, 24 days to 48 days after transplanting
FS429789.1	FS429789 normalized full-length tobacco cDNA library Nicotiana tabacum cDNA clone TBK02GR0080_2_C07 5', mRNA sequence	726	726	1	0	0.9397	605	SAMN00167956	tissue mixture of leaves, apical buds, roots	development stage mixture of 11 days after transplanting, 24 days to 48 days after transplanting
FS406346.1	FS406346 normalized full-length tobacco cDNA library Nicotiana tabacum cDNA clone TBK02GR0015_4_H02 5', mRNA sequence	726	726	1	0	0.9397	586	SAMN00167956	tissue mixture of leaves, apical buds, roots	development stage mixture of 11 days after transplanting, 24 days to 48 days after transplanting
FS396014.1	FS396014 normalized full-length tobacco cDNA library Nicotiana tabacum cDNA clone TBK01A01NGRL0065_1_H06 5', mRNA sequence	726	726	1	0	0.9397	618	SAMN00167956	tissue mixture of leaves, apical buds, roots	development stage mixture of 11 days after transplanting, 24 days to 48 days after transplanting
FG643784.1	TT-10_L16 K326 late senescent leaf library Nicotiana tabacum cDNA, mRNA sequence	726	726	1	0	0.9397	718	SAMN00165911	cultivar K326	tissue Leaf
FG193677.1	AGN_PNL220df1_e2.trimmed.seq AGN_PNL Nicotiana tabacum cDNA 5', mRNA sequence	726	726	1	0	0.9397	710	SAMN00165605	cultivar Hicks Broadleaf	tissue Pooled root, flower, leaf	Normalized Cluster of three tissue types (Root, Flower, Leaf)
FG154817.1	AGN_RNC103xj20r1.ab1 AGN_RNC Nicotiana tabacum cDNA 3', mRNA sequence	726	726	1	0	0.9397	623	SAMN00165602	cultivar Hicks Broadleaf	tissue Root	Root Normalized Cluster
FG193771.1	AGN_PNL220dr1_e2.trimmed.seq AGN_PNL Nicotiana tabacum cDNA 3', mRNA sequence	726	726	1	0	0.9397	592	SAMN00165605	cultivar Hicks Broadleaf	tissue Pooled root, flower, leaf	Normalized Cluster of three tissue types (Root, Flower, Leaf)
EB679165.1	KG9B.106I02F.051129T7 KG9B Nicotiana tabacum cDNA clone KG9B.106I02, mRNA sequence	726	726	1	0	0.9397	726	SAMN00176964	cultivar K326	tissue Seed	development stage Germination
EB427598.1	KF8C.110I03F.051216T7 KF8 Nicotiana tabacum cDNA clone KF8C.110I03, mRNA sequence	726	726	1	0	0.9397	669	SAMN00150137	cultivar K326	tissue Flower	development stage Before topping
DW003783.1	KR3B.106N06F.051109T7 KR3B Nicotiana tabacum cDNA clone KR3B.106N06, mRNA sequence	726	726	1	0	0.9397	678	SAMN00177517	cultivar K326	tissue Root	development stage 1w after topping
DV157945.1	KG9B.002E15F.050720T7 KG9B Nicotiana tabacum cDNA clone KG9B.002E15, mRNA sequence	726	726	1	0	0.9397	726	SAMN00176964	cultivar K326	tissue Seed	development stage Germination
FS435121.1	FS435121 normalized full-length tobacco cDNA library Nicotiana tabacum cDNA clone TBK02GR0095_1_F07 5', mRNA sequence	721	721	1	0	0.9376	585	SAMN00167956	tissue mixture of leaves, apical buds, roots	development stage mixture of 11 days after transplanting, 24 days to 48 days after transplanting
EB683516.1	KR3B.112M13F.060119T7 KR3B Nicotiana tabacum cDNA clone KR3B.112M13, mRNA sequence	721	721	1	0	0.9376	743	SAMN00177517	cultivar K326	tissue Root	development stage 1w after topping
FS421409.1	FS421409 normalized full-length tobacco cDNA library Nicotiana tabacum cDNA clone TBK02GR0057_2_B09 5', mRNA sequence	712	712	0.82	0	0.9899	453	SAMN00167956	tissue mixture of leaves, apical buds, roots	development stage mixture of 11 days after transplanting, 24 days to 48 days after transplanting
FG154757.1	AGN_RNC103xj20f1.ab1 AGN_RNC Nicotiana tabacum cDNA 5', mRNA sequence	710	710	1	0	0.9335	554	SAMN00165602	cultivar Hicks Broadleaf	tissue Root	Root Normalized Cluster
FS408146.1	FS408146 normalized full-length tobacco cDNA library Nicotiana tabacum cDNA clone TBK02GR0020_4_C12 5', mRNA sequence	708	708	0.98	0	0.9349	534	SAMN00167956	tissue mixture of leaves, apical buds, roots	development stage mixture of 11 days after transplanting, 24 days to 48 days after transplanting
FS435691.1	FS435691 normalized full-length tobacco cDNA library Nicotiana tabacum cDNA clone TBK02GR0096_4_A10 5', mRNA sequence	699	699	1	0	0.9281	626	SAMN00167956	tissue mixture of leaves, apical buds, roots	development stage mixture of 11 days after transplanting, 24 days to 48 days after transplanting
FS378375.1	FS378375 normalized full-length tobacco cDNA library Nicotiana tabacum cDNA clone TBK01A01NGRL0016_2_B02 5', mRNA sequence	662	662	0.9	0	0.9405	495	SAMN00167956	tissue mixture of leaves, apical buds, roots	development stage mixture of 11 days after transplanting, 24 days to 48 days after transplanting
BP531493.1	BP531493 MAT005 Nicotiana tabacum cDNA clone BY25009, mRNA sequence	643	643	0.82	0	0.9646	402	SAMN00175613	cultivar Bright Yellow No.2	cell line BY-2	mRNA obtained from hormone treated BY-2 cells
FS398702.1	FS398702 normalized full-length tobacco cDNA library Nicotiana tabacum cDNA clone TBK01A01NGRL0072_3_F07 5', mRNA sequence	610	610	0.7	1e-173	0.9912	395	SAMN00167956	tissue mixture of leaves, apical buds, roots	development stage mixture of 11 days after transplanting, 24 days to 48 days after transplanting
AM806845.1	AM806845 seedling library, SL Nicotiana tabacum cDNA clone nt002220054, mRNA sequence	606	606	0.69	2e-172	0.994	558	SAMN00153442	cultivar SNN	tissue seedling	development stage five days after germination
CV018132.1	tbt_004805 Normalized Nicotiana tabacum cDNA library Nicotiana tabacum cDNA clone tbt_004805 5', mRNA sequence	555	555	0.64	7e-157	0.9904	342	SAMN00175408	tissue Mixed
BP530720.1	BP530720 MAT005 Nicotiana tabacum cDNA clone BY22361, mRNA sequence	444	444	0.54	2e-123	0.9697	449	SAMN00175613	cultivar Bright Yellow No.2	cell line BY-2	mRNA obtained from hormone treated BY-2 cells
BP128955.1	BP128955 MAT001 Nicotiana tabacum cDNA clone BY770, mRNA sequence	363	363	0.49	4e-99	0.9414	281	SAMN00173560	cultivar Bright Yellow No.2	cell line BY-2	mRNA obtained from lag, log and stationary phase cells
EG650479.1	D298-AB11 Ethylene Induced Tobacco Leaf cDNA Library Nicotiana tabacum cDNA, mRNA sequence	329	329	0.45	5e-89	0.9367	236	SAMN00152357	cultivar Burley, 4407	tissue Leaf
FS393451.1	FS393451 normalized full-length tobacco cDNA library Nicotiana tabacum cDNA clone TBK01A01NGRL0058_1_E07 5', mRNA sequence	278	278	0.38	2e-73	0.9402	242	SAMN00167956	tissue mixture of leaves, apical buds, roots	development stage mixture of 11 days after transplanting, 24 days to 48 days after transplanting

### Sheet: Supplemental table S3
Supplemental table S3. AGPs with GPI-anchoring signal showed lower dependence on SYP4-type SNARE-dependent secretion than two secretory hydrolases.
Summary
	Group	total （A)	Col high p<0.05 （B)	percentage （B/A*100)
	AGP with GPI-anchoring signal	11	2	18
	pectin lyase-like without GPI-anchoring signal	17	6	35
	beta-galactosidase	8	3	38
Processed data
ID of corresponding gene	Full name and characteristics	Alias	GPI-anchoring prediction by PredGPI	Average Col	Average syp42syp43	Ratio of average of Col/syp42syp43	Col vs syp42syp43 t-test p-value
AT1G03870	FASCICLIN-like arabinoogalactan 9	FLA9	Yes	56336600	45196600	1.24648	0.457169
AT1G21880	lysm domain GPI-anchored protein 1 precursor	LYM1	Yes	38541200	36627380	1.05225	0.845102
AT2G04780	FASCICLIN-like arabinoogalactan 7	FLA7	Yes	103392200	79242200	1.30476	0.397182
AT2G17120	lysm domain GPI-anchored protein 2 precursor	LYM2	Yes	17288600	37567000	0.460207	0.0672201
AT2G45470	FASCICLIN-like arabinogalactan protein 8	FLA8	Yes	1082996	742060	1.45945	0.439884
AT3G46550	Fasciclin-like arabinogalactan family protein	SOS5	Yes	942322	417572	2.25667	0.328462
AT3G60900	FASCICLIN-like arabinogalactan-protein 10	FLA10	Yes	242164000	61982000	3.90701	0.000966124
AT4G12730	FASCICLIN-like arabinogalactan 2	FLA2	Yes	1472330	2538408	0.580021	0.170453
AT5G03170	FASCICLIN-like arabinogalactan-protein 11	FLA11	Yes	47874600	21841000	2.19196	0.0435907
AT5G44130	FASCICLIN-like arabinogalactan protein 13 precursor	FLA13	Yes	74150600	45464200	1.63097	0.162521
AT5G55730	FASCICLIN-like arabinogalactan 1	FLA1	Yes	4080754	2065622	1.97556	0.18724
AT1G02460	Pectin lyase-like superfamily protein		no	2841620	1716698	1.65528	0.0810724
AT1G04680	Pectin lyase-like superfamily protein		no	83904400	32930160	2.54795	0.00436435
AT1G80170	Pectin lyase-like superfamily protein		no	717022	1129668	0.634719	0.294901
AT3G06770	Pectin lyase-like superfamily protein		no	8173780	5099236	1.60294	0.35737
AT3G07010	Pectin lyase-like superfamily protein		no	129340000	45523600	2.84116	0.00151736
AT3G16850	Pectin lyase-like superfamily protein		no	24111200	21111960	1.14206	0.714871
AT3G57790	Pectin lyase-like superfamily protein		no	3030080	2233762	1.35649	0.436136
AT3G61490	Pectin lyase-like superfamily protein		no	69940600	28537900	2.4508	0.0107145
AT3G62110	Pectin lyase-like superfamily protein		no	29198000	13474500	2.16691	0.102316
AT4G20050	Pectin lyase-like superfamily protein	QRT3	no	479772	314638	1.52484	0.42339
AT4G23500	Pectin lyase-like superfamily protein		no	101848000	65782000	1.54827	0.129233
AT4G23820	Pectin lyase-like superfamily protein		no	95243000	34938380	2.72603	0.00518414
AT4G24780	Pectin lyase-like superfamily protein		no	107452800	36877800	2.91375	0.000264398
AT5G19730	Pectin lyase-like superfamily protein		no	166818	145962	1.14289	0.837817
AT5G41870	Pectin lyase-like superfamily protein		no	15442000	13927080	1.10878	0.679488
AT5G48900	Pectin lyase-like superfamily protein		no	6852920	2442100	2.80616	0.0279313
AT5G49215	Pectin lyase-like superfamily protein		no	1669680	718524	2.32376	0.252683
AT1G31740	beta-galactosidase 15	BGAL15	no	17401200	8861860	1.96361	0.0195419
AT1G45130	beta-galactosidase 5	BGAL5	no	5767700	3124560	1.84592	0.0872325
AT2G28470	beta-galactosidase 8	BGAL8	no	224288000	122639800	1.82884	0.0223274
AT3G13750	beta-galactosidase 1	BGAL1	no	138716000	46936000	2.95543	0.0051678
AT3G52840	beta-galactosidase 2	BGAL2	no	162790000	81625400	1.99435	0.0517731
AT4G26140	beta-galactosidase 12	BGAL12	no	40073200	23243680	1.72405	0.0892126
AT5G56870	beta-galactosidase 4	BGAL4	no	3865540	4223982	0.915141	0.790259
AT5G63810	beta-galactosidase 10	BGAL10	no	247854000	136702600	1.81309	0.0769619
Using PRIDE dataset identifier PXD009099 by H. Nakagami and co-workers used in a paper by Uemura et al., 2019, doi: 10.1104/pp.18.01228, AGP and two hydrolases with high abandonce in the dataset, namely pectin lyase-like protein and beta-galactosidase, were listed. After analyzing the presence and absence of GPI-anchoring signal in the precursor to the listed proteins using PredGPI (http://gpcr.b…

### Sheet: Supplemental table S4
Supplemental table S4. Primers used in this study.
Name	Sequence
P1	TGCACAGATCTGAAGAAAATGGCTTACTCGAAGA
P2	TCGCCCTTGCTCACCATAGCCTGAGCAAAAGCAG
P3	TGGACGAGCTGTACAAGCAGGCTCCGGGAGCTTC
P4	GTGCAGAATTCCTAAAACATTAAAGAT
P5	CTGCTTTTGCTCAGGCTATGGTGAGCAAGGGCGA
P6	GAAGCTCCCGGAGCCTGCTTGTACAGCTCGTCCA
P7	GTGCAGAATTCAGGAGACGAGGTTGGAG
P8	TGCACAGATCTGAAGAAAATGAAAGCCTTCACACTCGCT
P9	CTCCCGGAGCCTGCACATCGGTAGGTTTGATGACA
P10	ACCTACCGATGTGCAGGCTCCGGGAG
P11	GTGCAGAATTCCTAAGGAGACGAGGTTGGAG
P12	GTGCAGAATTCCTAAAACATTAAAGAT
P13	GTGCAGAATTCCTACACATCGGTAGGTTTGATGACA
